# RegTools: Integrated analysis of genomic and transcriptomic data for the discovery of splice-associated variants in cancer

**DOI:** 10.1101/436634

**Authors:** Kelsy C. Cotto, Yang-Yang Feng, Avinash Ramu, Megan Richters, Sharon L. Freshour, Zachary L. Skidmore, Huiming Xia, Joshua F. McMichael, Jason Kunisaki, Katie M. Campbell, Timothy Hung-Po Chen, Emily B. Rozycki, Douglas Adkins, Siddhartha Devarakonda, Sumithra Sankararaman, Yiing Lin, William C. Chapman, Christopher A. Maher, Vivek Arora, Gavin P. Dunn, Ravindra Uppaluri, Ramaswamy Govindan, Obi L. Griffith, Malachi Griffith

## Abstract

Somatic mutations within non-coding regions and even exons may have unidentified regulatory consequences that are often overlooked in analysis workflows. Here we present RegTools (www.regtools.org), a computationally efficient, free, and open-source software package designed to integrate somatic variants from genomic data with splice junctions from bulk or single cell transcriptomic data to identify variants that may cause aberrant splicing. RegTools was applied to over 9,000 tumor samples with both tumor DNA and RNA sequence data. We discovered 235,778 events where a splice-associated variant significantly increased the splicing of a particular junction, across 158,200 unique variants and 131,212 unique junctions. To characterize these somatic variants and their associated splice isoforms, we annotated them with the Variant Effect Predictor (VEP), SpliceAI, and Genotype-Tissue Expression (GTEx) junction counts and compared our results to other tools that integrate genomic and transcriptomic data. While many events were corroborated by the aforementioned tools, the flexibility of RegTools also allowed us to identify novel splice-associated variants and previously unreported patterns of splicing disruption in known cancer drivers, such as *TP53, CDKN2A*, and *B2M*, as well as in genes not previously considered cancer-relevant.
