## Supplementary File 8 for "RegTools: Integrated analysis of genomic and transcriptomic data for the discovery of splice-associated variants in cancer"

### Sheet: supplemental_file_8
sample	treatment_status	location	overall_mutations	shared_mutations
SCLC1	TN	lymph node	29	11
SCLC1	R	lymph node	31	11
SCLC10	TN	lung	5	0
SCLC10	R	lymph node	1	0
SCLC11	R	brain-4	10	7
SCLC11	R	brain-3	7	7
SCLC8	TN	lung	45	32
SCLC8	R	lung	44	32
SCLC18	R	adrenal gland-1	31	23
SCLC18	R	adrenal gland-2	27	24
SCLC18	R	adrenal gland-3	27	24
SCLC18	R	adrenal gland-4	28	24
