## Supplementary File 15 for "RegTools: Integrated analysis of genomic and transcriptomic data for the discovery of splice-associated variants in cancer"

### Sheet: supplemental_file_15
Cohort	build	matched_gtex
CHOL	38	NA
DLBC	38	NA
UCS	38	Uterus
KICH	38	Kidney-Cortex
MESO	38	NA
UVM	38	NA
ACC	38	AdrenalGland
SKCM	38	Skin-SunExposed(Lowerleg)
THYM	38	NA
GBM	38	Brain-Cortex
READ	38	NA
TGCT	38	Testis
ESCA	38	Esophagus
PAAD	38	Pancreas
PCPG	38	AdrenalGland
SARC	38	NA
OV	38	Ovary
KIRP	38	Kidney-Cortex
CESC	38	Cervix
KIRC	38	Kidney-Cortex
LIHC	38	Liver
STAD	38	Stomach
BLCA	38	Bladder
COAD	38	Colon
PRAD	38	Prostate
THCA	38	Thyroid
LUSC	38	Lung
HNSC	38	Esophagus-Mucosa
LGG	38	Brain-Cortex
LUAD	38	Lung
UCEC	38	Uterus
BRCA	38	Breast-MammaryTissue
OSCC	38	NA
HCC	37	Liver
SCLC	37	Lung
